# A survey of *cis* regulatory non-coding RNA involved in bacterial virulence

**DOI:** 10.1101/2021.11.03.467129

**Authors:** Mohammad Reza Naghdi, Samia Djerroud, Katia Smail, Jonathan Perreault

## Abstract

Study of pathogenesis in bacteria is important to find new drug targets to treat bacterial infections. Pathogenic bacteria, including opportunists, express numerous so-called virulence genes to escape the host natural defenses and immune system. Regulation of virulence genes is often required for bacteria to infect their host. Such regulation can be achieved by *cis*-regulatory RNAs, like the metabolite-binding riboswitches or thermoregulators. In spite of the hundreds of RNA families annotated as cis-regulatory, there are relatively few examples of non-coding RNAs (ncRNAs) in 5′-UnTranslated Regions (UTRs) of bacteria described to regulate downstream virulence genes. To reassess the potential roles of such regulatory elements in bacterial pathogenesis, we collected genes important for virulence from different databases and evaluated the presence of ncRNAs in their UTRs to highlight the potential role of this type of gene regulation for virulence and, at the same time, get insight on some of the physical and chemical triggers of virulence.
