## Supplemental tables S3, S4 and S5 for "A survey of *cis* regulatory non-coding RNA involved in bacterial virulence"

### Sheet: TableS3_riboswitches
Rfam_id 1	RNA_description 2	RNA_instance (total) 3	Gene_product 4	Total_found_gene 5
RF00050	FMN riboswitch (RFN element);Cis-reg; riboswitch;	1	catalase	1
RF00059	TPP riboswitch (THI element);Cis-reg; riboswitch;	249	energy-coupled thiamine transporter ThiT	162
RF00059	TPP riboswitch (THI element);Cis-reg; riboswitch;	249	hypothetical protein	2
RF00059	TPP riboswitch (THI element);Cis-reg; riboswitch;	249	cobalt ABC transporter permease	43
RF00059	TPP riboswitch (THI element);Cis-reg; riboswitch;	249	bifunctional hydroxymethylpyrimidine kinase/phosphomethylpyrimidine kinase	40
RF00059	TPP riboswitch (THI element);Cis-reg; riboswitch;	249	phosphomethylpyrimidine kinase	1
RF00059	TPP riboswitch (THI element);Cis-reg; riboswitch;	249	hydroxymethylpyrimidine/phosphomethylpyrimidine kinase	1
RF00162	SAM riboswitch (S box leader);Cis-reg; riboswitch;	521	ABC transporter substrate-binding protein	486
RF00162	SAM riboswitch (S box leader);Cis-reg; riboswitch;	521	glutathione ABC transporter substrate-binding protein GsiB	6
RF00162	SAM riboswitch (S box leader);Cis-reg; riboswitch;	521	peptide ABC transporter substrate-binding protein	3
RF00162	SAM riboswitch (S box leader);Cis-reg; riboswitch;	521	methionine synthase	24
RF00162	SAM riboswitch (S box leader);Cis-reg; riboswitch;	521	capsule synthesis positive regulator AcpB	2
RF00167	Purine riboswitch;Cis-reg; riboswitch;	777	hemolysin BL lytic component L2	1
RF00167	Purine riboswitch;Cis-reg; riboswitch;	777	5-(carboxyamino)imidazole ribonucleotide mutase	136
RF00167	Purine riboswitch;Cis-reg; riboswitch;	777	xanthine phosphoribosyltransferase	299
RF00167	Purine riboswitch;Cis-reg; riboswitch;	777	putative xanthine phosphoribosyltransferase	1
RF00167	Purine riboswitch;Cis-reg; riboswitch;	777	glutamine-hydrolyzing GMP synthase	256
RF00167	Purine riboswitch;Cis-reg; riboswitch;	777	GMP synthase (glutamine-hydrolyzing)	80
RF00167	Purine riboswitch;Cis-reg; riboswitch;	777	GMP synthase	4
RF00168	Lysine riboswitch;Cis-reg; riboswitch;	182	amino acid permease	1
RF00168	Lysine riboswitch;Cis-reg; riboswitch;	182	aspartate kinase	161
RF00168	Lysine riboswitch;Cis-reg; riboswitch;	182	Aspartokinase 2	2
RF00168	Lysine riboswitch;Cis-reg; riboswitch;	182	aspartokinase 2	1
RF00168	Lysine riboswitch;Cis-reg; riboswitch;	182	aspartokinase	2
RF00168	Lysine riboswitch;Cis-reg; riboswitch;	182	aspartate-semialdehyde dehydrogenase	15
RF00174	Cobalamin riboswitch;Cis-reg; riboswitch;	154	PPE family protein	7
RF00174	Cobalamin riboswitch;Cis-reg; riboswitch;	154	hypothetical protein	2
RF00174	Cobalamin riboswitch;Cis-reg; riboswitch;	154	glutaredoxin-like protein NrdH	136
RF00174	Cobalamin riboswitch;Cis-reg; riboswitch;	154	glutaredoxin protein	2
RF00174	Cobalamin riboswitch;Cis-reg; riboswitch;	154	NrdH-redoxin	2
RF00174	Cobalamin riboswitch;Cis-reg; riboswitch;	154	class Ib ribonucleoside-diphosphate reductase assembly flavoprotein NrdI	3
RF00174	Cobalamin riboswitch;Cis-reg; riboswitch;	154	5-methyltetrahydropteroyltriglutamate-- homocysteine S-methyltransferase	2
RF00379	ydaO/yuaA leader;Cis-reg; riboswitch;	159	enterotoxin	2
RF00379	ydaO/yuaA leader;Cis-reg; riboswitch;	159	resuscitation-promoting factor RpfA	140
RF00379	ydaO/yuaA leader;Cis-reg; riboswitch;	159	Resuscitation-promoting factor RpfA	14
RF00379	ydaO/yuaA leader;Cis-reg; riboswitch;	159	hypothetical protein	3
RF00380	ykoK leader;Cis-reg; riboswitch;	10	PE family protein	4
RF00380	ykoK leader;Cis-reg; riboswitch;	10	magnesium-translocating P-type ATPase	2
RF00380	ykoK leader;Cis-reg; riboswitch;	10	PPE family protein	4
RF00442	Guanidine-I riboswitch;Cis-reg; riboswitch;	1	adenylosuccinate lyase	1
RF00504	Glycine riboswitch;Cis-reg; riboswitch;	76	glycine cleavage system aminomethyltransferase T	40
RF00504	Glycine riboswitch;Cis-reg; riboswitch;	76	glycine cleavage system aminomethyltransferase GcvT	30
RF00504	Glycine riboswitch;Cis-reg; riboswitch;	76	glycine cleavage system T protein	2
RF00504	Glycine riboswitch;Cis-reg; riboswitch;	76	formate--tetrahydrofolate ligase	4
RF01055	Moco (molybdenum cofactor) riboswitch;Cis-reg; riboswitch;	52	formate--tetrahydrofolate ligase	4
RF01055	Moco (molybdenum cofactor) riboswitch;Cis-reg; riboswitch;	52	cyclic pyranopterin monophosphate synthase	48
RF01057	S-adenosyl-L-homocysteine riboswitch;Cis-reg; riboswitch;	2	flagellar hook protein FlgE	1
RF01057	S-adenosyl-L-homocysteine riboswitch;Cis-reg; riboswitch;	2	methionine synthase	1
RF01734	Fluoride riboswitch;Cis-reg; riboswitch;	3	type I glutamate--ammonia ligase	3
RF01750	ZMP/ZTP riboswitch;Cis-reg; riboswitch;	133	formate C-acetyltransferase	6
RF01750	ZMP/ZTP riboswitch;Cis-reg; riboswitch;	133	bifunctional phosphoribosylaminoimidazolecarboxamide formyltransferase/IMP cyclohydrolase	18
RF01750	ZMP/ZTP riboswitch;Cis-reg; riboswitch;	133	bifunctional phosphoribosylaminoimidazolecarboxamide formyltransferase/IMP cyclohydrolase PurH	63
RF01750	ZMP/ZTP riboswitch;Cis-reg; riboswitch;	133	bifunctional phosphoribosylaminoimidazolecarboxamide formyltransferase/inosine monophosphate cyclohydrolase	15
RF01750	ZMP/ZTP riboswitch;Cis-reg; riboswitch;	133	phosphoribosylaminoimidazolecarboxamide formyltransferase/IMP cyclohydrolase	3
RF01750	ZMP/ZTP riboswitch;Cis-reg; riboswitch;	133	formate--tetrahydrofolate ligase	28
RF02683	NiCo riboswitch;Cis-reg; riboswitch;	1	ATP-dependent Clp protease ATP-binding subunit	1
1 Represent the RNA identification number according to Rfam database
2 Description of the RNA according to Rfam database
3 The total number of RNA instances with that specific Rfam ID observed upstream of any virulence factor as annotated in VFDB/PATRIC/Victors (or close homolog)
4 The description of gene product according to NCBI
5 Indicates total number of instances where the specific gene (or gene product) is associated with the indicated RNA

### Sheet: TableS4_thermoregulators
Rfam_id 1	RNA_description 2	RNA_instance (total) 3	Gene_product 4	Total_found_gene 5
RF00038	PrfA thermoregulator UTR;Cis-reg; thermoregulator;	238	listeriolysin transcriptional regulator PrfA	238
RF01766	cspA thermoregulator;Cis-reg; thermoregulator;	2624	cold-shock protein	371
RF01766	cspA thermoregulator;Cis-reg; thermoregulator;	2624	transcription antiterminator/RNA stability regulator CspE	762
RF01766	cspA thermoregulator;Cis-reg; thermoregulator;	2624	cold shock-like protein cspE	2
RF01766	cspA thermoregulator;Cis-reg; thermoregulator;	2624	cold-shock protein CspE	331
RF01766	cspA thermoregulator;Cis-reg; thermoregulator;	2624	cold-shock protein CspC	1032
RF01766	cspA thermoregulator;Cis-reg; thermoregulator;	2624	chaperonin GroEL	2
RF01766	cspA thermoregulator;Cis-reg; thermoregulator;	2624	membrane protein	9
RF01766	cspA thermoregulator;Cis-reg; thermoregulator;	2624	flagellar biosynthesis protein FlhA	1
RF01766	cspA thermoregulator;Cis-reg; thermoregulator;	2624	peptide chain release factor 3	4
RF01766	cspA thermoregulator;Cis-reg; thermoregulator;	2624	excinuclease ABC subunit UvrA	3
RF01766	cspA thermoregulator;Cis-reg; thermoregulator;	2624	pyridoxal phosphate-dependent aminotransferase	28
RF01766	cspA thermoregulator;Cis-reg; thermoregulator;	2624	glutathione S-transferase family protein	2
RF01766	cspA thermoregulator;Cis-reg; thermoregulator;	2624	carbamoyl-phosphate synthase large subunit	2
RF01766	cspA thermoregulator;Cis-reg; thermoregulator;	2624	pyruvate formate lyase-activating protein	1
RF01766	cspA thermoregulator;Cis-reg; thermoregulator;	2624	RDD family protein	71
RF01766	cspA thermoregulator;Cis-reg; thermoregulator;	2624	hypothetical protein	3
RF02597	shuA/chuA 5' UTR thermoregulator;Cis-reg; thermoregulator;	640	outer membrane heme/hemoglobin receptor	16
RF02597	shuA/chuA 5' UTR thermoregulator;Cis-reg; thermoregulator;	640	TonB-dependent hemoglobin/transferrin/lactoferrin family receptor	608
RF02597	shuA/chuA 5' UTR thermoregulator;Cis-reg; thermoregulator;	640	ligand-gated channel protein	16
RF02700	HtrA 5' UTR thermometer;Cis-reg; thermoregulator;	2847	serine endoprotease DegP	1255
RF02700	HtrA 5' UTR thermometer;Cis-reg; thermoregulator;	2847	serine endoprotease	56
RF02700	HtrA 5' UTR thermometer;Cis-reg; thermoregulator;	2847	serine endoprotease DegQ	496
RF02700	HtrA 5' UTR thermometer;Cis-reg; thermoregulator;	2847	periplasmic serine endoprotease DegP	1032
RF02700	HtrA 5' UTR thermometer;Cis-reg; thermoregulator;	2847	protease DO	8
RF02704	LcrF intergenic thermometer;Cis-reg; thermoregulator;	144	helix-turn-helix transcriptional regulator	126
RF02704	LcrF intergenic thermometer;Cis-reg; thermoregulator;	144	transcriptional regulator	9
RF02704	LcrF intergenic thermometer;Cis-reg; thermoregulator;	144	virulence regulon transcriptional activator	9
RF02733	ToxT 5' UTR thermometer;Cis-reg; thermoregulator;	2	pilus/toxin transcriptional regulator ToxT	2
RF02758	RhlA 5' UTR ROSE like thermometer;Cis-reg; thermoregulator;	96	rhamnosyltransferase 1 subunit A	2
RF02758	RhlA 5' UTR ROSE like thermometer;Cis-reg; thermoregulator;	96	alpha/beta hydrolase	94
RF02759	LasI 5' UTR ROSE like thermometer;Cis-reg; thermoregulator;	26	GNAT family N-acetyltransferase	1
RF02759	LasI 5' UTR ROSE like thermometer;Cis-reg; thermoregulator;	26	acyl-homoserine-lactone synthase	25
RF02771	CnfY 5' UTR thermometer;Cis-reg; thermoregulator;	6	DUF4765 domain-containing protein	6
RF02772	AilA 5' UTR thermometer;Cis-reg; thermoregulator;	126	attachment invasion locus protein Ail	54
RF02772	AilA 5' UTR thermometer;Cis-reg; thermoregulator;	126	attachment invasion locus protein	30
RF02772	AilA 5' UTR thermometer;Cis-reg; thermoregulator;	126	attachment protein	42
RF02773	TrxA 5' UTR thermometer;Cis-reg; thermoregulator;	1500	thioredoxin	6
RF02773	TrxA 5' UTR thermometer;Cis-reg; thermoregulator;	1500	thioredoxin TrxA	411
RF02773	TrxA 5' UTR thermometer;Cis-reg; thermoregulator;	1500	thiol reductase thioredoxin	1083
RF02774	KatA 5' UTR thermometer;Cis-reg; thermoregulator;	39	catalase	39
RF02775	SodB 5' UTR thermometer;Cis-reg; thermoregulator;	360	superoxide dismutase [Fe]	342
RF02775	SodB 5' UTR thermometer;Cis-reg; thermoregulator;	360	superoxide dismutase	18
RF02776	SodC 5' UTR thermometer;Cis-reg; thermoregulator;	16	superoxide dismutase	16
RF02778	FdoG-1 5' UTR thermometer;Cis-reg; thermoregulator;	7	EscS/YscS/HrcS family type III secretion system export apparatus protein	3
RF02778	FdoG-1 5' UTR thermometer;Cis-reg; thermoregulator;	7	Tir chaperone family protein	4
1 Represent the RNA identification number according to Rfam database
2 Description of the RNA according to Rfam database
3 The total number of RNA instances with that specific Rfam ID observed upstream of any virulence factor as annotated in VFDB/PATRIC/Victors (or close homolog)
4 The description of gene product according to NCBI
5 Indicates total number of instances where the specific gene (or gene product) is associated with the indicated RNA

### Sheet: TableS5_all_cis_reg
Rfam_id 1	RNA_description 2	RNA_instances (total) 3	Gene_product 4	Total_found_gene 5
RF00038	PrfA thermoregulator UTR;Cis-reg; thermoregulator;	238	listeriolysin transcriptional regulator PrfA	238
RF00050	FMN riboswitch (RFN element);Cis-reg; riboswitch;	1	catalase	1
RF00059	TPP riboswitch (THI element);Cis-reg; riboswitch;	249	energy-coupled thiamine transporter ThiT	162
RF00059	TPP riboswitch (THI element);Cis-reg; riboswitch;	249	hypothetical protein	2
RF00059	TPP riboswitch (THI element);Cis-reg; riboswitch;	249	cobalt ABC transporter permease	43
RF00059	TPP riboswitch (THI element);Cis-reg; riboswitch;	249	bifunctional hydroxymethylpyrimidine kinase/phosphomethylpyrimidine kinase	40
RF00059	TPP riboswitch (THI element);Cis-reg; riboswitch;	249	phosphomethylpyrimidine kinase	1
RF00059	TPP riboswitch (THI element);Cis-reg; riboswitch;	249	hydroxymethylpyrimidine/phosphomethylpyrimidine kinase	1
RF00162	SAM riboswitch (S box leader);Cis-reg; riboswitch;	521	ABC transporter substrate-binding protein	486
RF00162	SAM riboswitch (S box leader);Cis-reg; riboswitch;	521	glutathione ABC transporter substrate-binding protein GsiB	6
RF00162	SAM riboswitch (S box leader);Cis-reg; riboswitch;	521	peptide ABC transporter substrate-binding protein	3
RF00162	SAM riboswitch (S box leader);Cis-reg; riboswitch;	521	methionine synthase	24
RF00162	SAM riboswitch (S box leader);Cis-reg; riboswitch;	521	capsule synthesis positive regulator AcpB	2
RF00167	Purine riboswitch;Cis-reg; riboswitch;	777	hemolysin BL lytic component L2	1
RF00167	Purine riboswitch;Cis-reg; riboswitch;	777	5-(carboxyamino)imidazole ribonucleotide mutase	136
RF00167	Purine riboswitch;Cis-reg; riboswitch;	777	xanthine phosphoribosyltransferase	299
RF00167	Purine riboswitch;Cis-reg; riboswitch;	777	putative xanthine phosphoribosyltransferase	1
RF00167	Purine riboswitch;Cis-reg; riboswitch;	777	glutamine-hydrolyzing GMP synthase	256
RF00167	Purine riboswitch;Cis-reg; riboswitch;	777	GMP synthase (glutamine-hydrolyzing)	80
RF00167	Purine riboswitch;Cis-reg; riboswitch;	777	GMP synthase	4
RF00168	Lysine riboswitch;Cis-reg; riboswitch;	182	amino acid permease	1
RF00168	Lysine riboswitch;Cis-reg; riboswitch;	182	aspartate kinase	161
RF00168	Lysine riboswitch;Cis-reg; riboswitch;	182	Aspartokinase 2	2
RF00168	Lysine riboswitch;Cis-reg; riboswitch;	182	aspartokinase 2	1
RF00168	Lysine riboswitch;Cis-reg; riboswitch;	182	aspartokinase	2
RF00168	Lysine riboswitch;Cis-reg; riboswitch;	182	aspartate-semialdehyde dehydrogenase	15
RF00174	Cobalamin riboswitch;Cis-reg; riboswitch;	154	PPE family protein	7
RF00174	Cobalamin riboswitch;Cis-reg; riboswitch;	154	hypothetical protein	2
RF00174	Cobalamin riboswitch;Cis-reg; riboswitch;	154	glutaredoxin-like protein NrdH	136
RF00174	Cobalamin riboswitch;Cis-reg; riboswitch;	154	glutaredoxin protein	2
RF00174	Cobalamin riboswitch;Cis-reg; riboswitch;	154	NrdH-redoxin	2
RF00174	Cobalamin riboswitch;Cis-reg; riboswitch;	154	class Ib ribonucleoside-diphosphate reductase assembly flavoprotein NrdI	3
RF00174	Cobalamin riboswitch;Cis-reg; riboswitch;	154	5-methyltetrahydropteroyltriglutamate-- homocysteine S-methyltransferase	2
RF00230	T-box leader;Cis-reg; leader;	137	3-deoxy-7-phosphoheptulonate synthase	54
RF00230	T-box leader;Cis-reg; leader;	137	bifunctional 3-deoxy-7-phosphoheptulonate synthase/chorismate mutase	10
RF00230	T-box leader;Cis-reg; leader;	137	chorismate mutase	2
RF00230	T-box leader;Cis-reg; leader;	137	cysteine synthase A	14
RF00230	T-box leader;Cis-reg; leader;	137	anthranilate synthase component I	57
RF00243	traJ 5' UTR;Cis-reg;	90	PAS domain-containing protein	62
RF00243	traJ 5' UTR;Cis-reg;	90	conjugative transfer: regulation	2
RF00243	traJ 5' UTR;Cis-reg;	90	protein TraJ	6
RF00243	traJ 5' UTR;Cis-reg;	90	conjugal transfer transcriptional regulator TraJ	16
RF00243	traJ 5' UTR;Cis-reg;	90	conjugal transfer protein TraJ	4
RF00379	ydaO/yuaA leader;Cis-reg; riboswitch;	159	enterotoxin	2
RF00379	ydaO/yuaA leader;Cis-reg; riboswitch;	159	resuscitation-promoting factor RpfA	140
RF00379	ydaO/yuaA leader;Cis-reg; riboswitch;	159	Resuscitation-promoting factor RpfA	14
RF00379	ydaO/yuaA leader;Cis-reg; riboswitch;	159	hypothetical protein	3
RF00380	ykoK leader;Cis-reg; riboswitch;	10	PE family protein	4
RF00380	ykoK leader;Cis-reg; riboswitch;	10	magnesium-translocating P-type ATPase	2
RF00380	ykoK leader;Cis-reg; riboswitch;	10	PPE family protein	4
RF00391	RtT RNA;Cis-reg;	4919	dipeptide ABC transporter substrate-binding protein DppA	1560
RF00391	RtT RNA;Cis-reg;	4919	periplasmic dipeptide transporter	1512
RF00391	RtT RNA;Cis-reg;	4919	dipeptide/heme ABC transporter periplasmic binding protein; dipeptide chemotaxis receptor	24
RF00391	RtT RNA;Cis-reg;	4919	ABC transporter substrate-binding protein	1704
RF00391	RtT RNA;Cis-reg;	4919	dipeptide transport protein	24
RF00391	RtT RNA;Cis-reg;	4919	type VI secretion system tube protein Hcp	11
RF00391	RtT RNA;Cis-reg;	4919	hemolysin co-regulated protein	1
RF00391	RtT RNA;Cis-reg;	4919	3-deoxy-7-phosphoheptulonate synthase	24
RF00391	RtT RNA;Cis-reg;	4919	elongation factor Tu	59
RF00442	Guanidine-I riboswitch;Cis-reg; riboswitch;	1	adenylosuccinate lyase	1
RF00504	Glycine riboswitch;Cis-reg; riboswitch;	76	glycine cleavage system aminomethyltransferase T	40
RF00504	Glycine riboswitch;Cis-reg; riboswitch;	76	glycine cleavage system aminomethyltransferase GcvT	30
RF00504	Glycine riboswitch;Cis-reg; riboswitch;	76	glycine cleavage system T protein	2
RF00504	Glycine riboswitch;Cis-reg; riboswitch;	76	formate--tetrahydrofolate ligase	4
RF00506	Threonine operon leader;Cis-reg; leader;	1	Salmochelin siderophore glycosyltransferase IroB	1
RF00512	Leucine operon leader;Cis-reg; leader;	9	protein OspC1	9
RF00513	Tryptophan operon leader;Cis-reg; leader;	13	tryptophan synthase subunit beta	12
RF00513	Tryptophan operon leader;Cis-reg; leader;	13	toxin-activating lysine-acyltransferase	1
RF00515	PyrR binding site;Cis-reg;	394	orotate phosphoribosyltransferase	10
RF00515	PyrR binding site;Cis-reg;	394	anthrax toxin edema factor	3
RF00515	PyrR binding site;Cis-reg;	394	bifunctional pyrimidine operon transcriptional regulator/uracil phosphoribosyltransferase	148
RF00515	PyrR binding site;Cis-reg;	394	bifunctional pyrimidine regulatory protein PyrR uracil phosphoribosyltransferase	1
RF00515	PyrR binding site;Cis-reg;	394	transcriptional attenuation of the pyrimidine operon/uracil phosphoribosyltransferase (bifunctional protein)	1
RF00515	PyrR binding site;Cis-reg;	394	bifunctional pyr operon transcriptional regulator/uracil phosphoribosyltransferase PyrR	162
RF00515	PyrR binding site;Cis-reg;	394	bifunctional pyrimidine regulatory protein PyrR/uracil phosphoribosyltransferase	4
RF00515	PyrR binding site;Cis-reg;	394	pyrimidine operon regulatory protein	17
RF00515	PyrR binding site;Cis-reg;	394	phosphoribosyltransferase	12
RF00515	PyrR binding site;Cis-reg;	394	putative pyrimidine regulatory protein	1
RF00515	PyrR binding site;Cis-reg;	394	pyrimidine operon attenuation protein	1
RF00515	PyrR binding site;Cis-reg;	394	carbamoyl-phosphate synthase large subunit	25
RF00515	PyrR binding site;Cis-reg;	394	carbamoyl-phosphate synthase large chain	8
RF00515	PyrR binding site;Cis-reg;	394	carbamoyl phosphate synthase large subunit	1
RF00520	ybhL leader;Cis-reg; leader;	182	Bax inhibitor-1/YccA family protein	76
RF00520	ybhL leader;Cis-reg; leader;	182	BAX inhibitor (BI)-1/YccA family protein	99
RF00520	ybhL leader;Cis-reg; leader;	182	hypothetical protein	7
RF01051	Cyclic di-GMP-I riboswitch;Cis-reg;	6	response regulator	2
RF01051	Cyclic di-GMP-I riboswitch;Cis-reg;	6	peptide chain release factor 3	4
RF01055	Moco (molybdenum cofactor) riboswitch;Cis-reg; riboswitch;	52	formate--tetrahydrofolate ligase	4
RF01055	Moco (molybdenum cofactor) riboswitch;Cis-reg; riboswitch;	52	cyclic pyranopterin monophosphate synthase	48
RF01057	S-adenosyl-L-homocysteine riboswitch;Cis-reg; riboswitch;	2	flagellar hook protein FlgE	1
RF01057	S-adenosyl-L-homocysteine riboswitch;Cis-reg; riboswitch;	2	methionine synthase	1
RF01490	Listeria snRNA rli51;Cis-reg;	1068	zinc metalloproteinase Mpl	108
RF01490	Listeria snRNA rli51;Cis-reg;	1068	zinc metalloproteinase PrtA	912
RF01490	Listeria snRNA rli51;Cis-reg;	1068	Zinc metalloproteinase precursor	6
RF01490	Listeria snRNA rli51;Cis-reg;	1068	peptidase M4 family protein	42
RF01707	JUMPstart RNA;Cis-reg;	877	UTP--glucose-1-phosphate uridylyltransferase GalU	35
RF01707	JUMPstart RNA;Cis-reg;	877	UTP--glucose-1-phosphate uridylyltransferase	205
RF01707	JUMPstart RNA;Cis-reg;	877	Vi polysaccharide biosynthesis UDP-N-acetylglucosamine C-6 dehydrogenase TviB	16
RF01707	JUMPstart RNA;Cis-reg;	877	UDP-galactose-lipid carrier transferase	6
RF01707	JUMPstart RNA;Cis-reg;	877	undecaprenyl-phosphate galactose phosphotransferase WbaP	12
RF01707	JUMPstart RNA;Cis-reg;	877	glucose-1-phosphate thymidylyltransferase	2
RF01707	JUMPstart RNA;Cis-reg;	877	dTDP-4-dehydrorhamnose reductase	6
RF01707	JUMPstart RNA;Cis-reg;	877	polysialic acid transporter	12
RF01707	JUMPstart RNA;Cis-reg;	877	polysialic acid transporter KpsM	12
RF01707	JUMPstart RNA;Cis-reg;	877	Polysialic acid transport protein	1
RF01707	JUMPstart RNA;Cis-reg;	877	ABC transporter permease	61
RF01707	JUMPstart RNA;Cis-reg;	877	polysialic acid transporter kpsM	1
RF01707	JUMPstart RNA;Cis-reg;	877	polysaccharide export protein Wza	60
RF01707	JUMPstart RNA;Cis-reg;	877	polysaccharide export protein	147
RF01707	JUMPstart RNA;Cis-reg;	877	Vi polysaccharide ABC transporter protein VexA	2
RF01707	JUMPstart RNA;Cis-reg;	877	lipoprotein	291
RF01707	JUMPstart RNA;Cis-reg;	877	mannose-1-phosphate guanylyltransferase/mannose-6-phosphate isomerase	2
RF01707	JUMPstart RNA;Cis-reg;	877	glucose-1-phosphate cytidylyltransferase	4
RF01707	JUMPstart RNA;Cis-reg;	877	nucleotide sugar dehydrogenase	2
RF01734	Fluoride riboswitch;Cis-reg; riboswitch;	3	type I glutamate--ammonia ligase	3
RF01735	epsC RNA;Cis-reg;	1	UDP-N-acetylglucosamine 2-epimerase (non-hydrolyzing)	1
RF01740	gyrA RNA;Cis-reg;	186	DNA gyrase subunit A	186
RF01747	msiK RNA;Cis-reg;	490	sn-glycerol-3-phosphate ABC transporter ATP-binding protein UgpC	324
RF01747	msiK RNA;Cis-reg;	490	ABC transporter ATP-binding protein	92
RF01747	msiK RNA;Cis-reg;	490	sugar ABC transporter ATP-binding protein	68
RF01747	msiK RNA;Cis-reg;	490	carbohydrate ABC transporter ATP-binding protein	2
RF01747	msiK RNA;Cis-reg;	490	sn-glycerol-3-phosphate ABC transporter ATP-binding protein	4
RF01748	nuoG RNA;Cis-reg;	861	NADH-quinone oxidoreductase subunit NuoG	577
RF01748	nuoG RNA;Cis-reg;	861	NADH-quinone oxidoreductase subunit G	278
RF01748	nuoG RNA;Cis-reg;	861	NADH dehydrogenase subunit G	6
RF01749	pan motif;Cis-reg;	1	capsular polysaccharide biosynthesis protein	1
RF01750	ZMP/ZTP riboswitch;Cis-reg; riboswitch;	133	formate C-acetyltransferase	6
RF01750	ZMP/ZTP riboswitch;Cis-reg; riboswitch;	133	bifunctional phosphoribosylaminoimidazolecarboxamide formyltransferase/IMP cyclohydrolase	18
RF01750	ZMP/ZTP riboswitch;Cis-reg; riboswitch;	133	bifunctional phosphoribosylaminoimidazolecarboxamide formyltransferase/IMP cyclohydrolase PurH	63
RF01750	ZMP/ZTP riboswitch;Cis-reg; riboswitch;	133	bifunctional phosphoribosylaminoimidazolecarboxamide formyltransferase/inosine monophosphate cyclohydrolase	15
RF01750	ZMP/ZTP riboswitch;Cis-reg; riboswitch;	133	phosphoribosylaminoimidazolecarboxamide formyltransferase/IMP cyclohydrolase	3
RF01750	ZMP/ZTP riboswitch;Cis-reg; riboswitch;	133	formate--tetrahydrofolate ligase	28
RF01758	sucA-II RNA;Cis-reg;	305	2-oxoglutarate dehydrogenase E1 component	302
RF01758	sucA-II RNA;Cis-reg;	305	2-oxoglutarate dehydrogenase subunit E1	3
RF01759	sucC RNA;Cis-reg;	612	ADP-forming succinate--CoA ligase subunit beta	214
RF01759	sucC RNA;Cis-reg;	612	succinyl-CoA ligase subunit beta	392
RF01759	sucC RNA;Cis-reg;	612	succinyl-CoA synthetase subunit beta	4
RF01759	sucC RNA;Cis-reg;	612	bifunctional succinyl-CoA synthetase subunit beta/glutaryl-CoA synthetase subunit beta	2
RF01766	cspA thermoregulator;Cis-reg; thermoregulator;	2624	cold-shock protein	371
RF01766	cspA thermoregulator;Cis-reg; thermoregulator;	2624	transcription antiterminator/RNA stability regulator CspE	762
RF01766	cspA thermoregulator;Cis-reg; thermoregulator;	2624	cold shock-like protein cspE	2
RF01766	cspA thermoregulator;Cis-reg; thermoregulator;	2624	cold-shock protein CspE	331
RF01766	cspA thermoregulator;Cis-reg; thermoregulator;	2624	cold-shock protein CspC	1032
RF01766	cspA thermoregulator;Cis-reg; thermoregulator;	2624	chaperonin GroEL	2
RF01766	cspA thermoregulator;Cis-reg; thermoregulator;	2624	membrane protein	9
RF01766	cspA thermoregulator;Cis-reg; thermoregulator;	2624	flagellar biosynthesis protein FlhA	1
RF01766	cspA thermoregulator;Cis-reg; thermoregulator;	2624	peptide chain release factor 3	4
RF01766	cspA thermoregulator;Cis-reg; thermoregulator;	2624	excinuclease ABC subunit UvrA	3
RF01766	cspA thermoregulator;Cis-reg; thermoregulator;	2624	pyridoxal phosphate-dependent aminotransferase	28
RF01766	cspA thermoregulator;Cis-reg; thermoregulator;	2624	glutathione S-transferase family protein	2
RF01766	cspA thermoregulator;Cis-reg; thermoregulator;	2624	carbamoyl-phosphate synthase large subunit	2
RF01766	cspA thermoregulator;Cis-reg; thermoregulator;	2624	pyruvate formate lyase-activating protein	1
RF01766	cspA thermoregulator;Cis-reg; thermoregulator;	2624	RDD family protein	71
RF01766	cspA thermoregulator;Cis-reg; thermoregulator;	2624	hypothetical protein	3
RF01769	Enterobacteria greA leader;Cis-reg; leader;	2702	transcription elongation factor GreA	2702
RF01832	Repression of heat shock gene expression (ROSE) element;Cis-reg; thermoregulator;	996	heat shock chaperone IbpA	309
RF01832	Repression of heat shock gene expression (ROSE) element;Cis-reg; thermoregulator;	996	heat-shock protein IbpA	659
RF01832	Repression of heat shock gene expression (ROSE) element;Cis-reg; thermoregulator;	996	heat shock protein A	2
RF01832	Repression of heat shock gene expression (ROSE) element;Cis-reg; thermoregulator;	996	heat shock protein IbpA	26
RF02371	PyrG leader;Cis-reg; leader;	212	CTP synthase	18
RF02371	PyrG leader;Cis-reg; leader;	212	CTP synthetase	109
RF02371	PyrG leader;Cis-reg; leader;	212	CTP synthase (glutamine hydrolyzing)	85
RF02373	PyrD leader;Cis-reg; leader;	1473	quinone-dependent dihydroorotate dehydrogenase	465
RF02373	PyrD leader;Cis-reg; leader;	1473	dihydroorotate dehydrogenase (quinone)	999
RF02373	PyrD leader;Cis-reg; leader;	1473	dihydroorotate dehydrogenase	6
RF02373	PyrD leader;Cis-reg; leader;	1473	dihydroorotate dehydrogenase 2	3
RF02551	ABC transporter regulator;Cis-reg;	318	carbamoyl-phosphate synthase small subunit	192
RF02551	ABC transporter regulator;Cis-reg;	318	glutamine-hydrolyzing carbamoyl-phosphate synthase small subunit	126
RF02597	shuA/chuA 5' UTR thermoregulator;Cis-reg; thermoregulator;	640	outer membrane heme/hemoglobin receptor	16
RF02597	shuA/chuA 5' UTR thermoregulator;Cis-reg; thermoregulator;	640	TonB-dependent hemoglobin/transferrin/lactoferrin family receptor	608
RF02597	shuA/chuA 5' UTR thermoregulator;Cis-reg; thermoregulator;	640	ligand-gated channel protein	16
RF02661	icaR 5' UTR;Cis-reg;	37	TetR/AcrR family transcriptional regulator	9
RF02661	icaR 5' UTR;Cis-reg;	37	biofilm operon icaADBC HTH-type negative transcriptional regulator IcaR	28
RF02683	NiCo riboswitch;Cis-reg; riboswitch;	1	ATP-dependent Clp protease ATP-binding subunit	1
RF02689	hilD 3'UTR;Cis-reg;	1206	transcriptional regulator HilA	342
RF02689	hilD 3'UTR;Cis-reg;	1206	transcriptional regulator	861
RF02689	hilD 3'UTR;Cis-reg;	1206	invasion protein regulator	3
RF02700	HtrA 5' UTR thermometer;Cis-reg; thermoregulator;	2847	serine endoprotease DegP	1255
RF02700	HtrA 5' UTR thermometer;Cis-reg; thermoregulator;	2847	serine endoprotease	56
RF02700	HtrA 5' UTR thermometer;Cis-reg; thermoregulator;	2847	serine endoprotease DegQ	496
RF02700	HtrA 5' UTR thermometer;Cis-reg; thermoregulator;	2847	periplasmic serine endoprotease DegP	1032
RF02700	HtrA 5' UTR thermometer;Cis-reg; thermoregulator;	2847	protease DO	8
RF02704	LcrF intergenic thermometer;Cis-reg; thermoregulator;	144	helix-turn-helix transcriptional regulator	126
RF02704	LcrF intergenic thermometer;Cis-reg; thermoregulator;	144	transcriptional regulator	9
RF02704	LcrF intergenic thermometer;Cis-reg; thermoregulator;	144	virulence regulon transcriptional activator	9
RF02733	ToxT 5' UTR thermometer;Cis-reg; thermoregulator;	2	pilus/toxin transcriptional regulator ToxT	2
RF02744	Soft rot Enterobacteriaceae Rev 39 5'UTR;Cis-reg;	500	acetolactate synthase 2 catalytic subunit	498
RF02744	Soft rot Enterobacteriaceae Rev 39 5'UTR;Cis-reg;	500	acetolactate synthase	1
RF02744	Soft rot Enterobacteriaceae Rev 39 5'UTR;Cis-reg;	500	acetolactate synthase large subunit	1
RF02745	Soft rot Enterobacteriaceae Rev 42 5'UTR;Cis-reg;	4	PAS domain-containing protein	4
RF02758	RhlA 5' UTR ROSE like thermometer;Cis-reg; thermoregulator;	96	rhamnosyltransferase 1 subunit A	2
RF02758	RhlA 5' UTR ROSE like thermometer;Cis-reg; thermoregulator;	96	alpha/beta hydrolase	94
RF02759	LasI 5' UTR ROSE like thermometer;Cis-reg; thermoregulator;	26	GNAT family N-acetyltransferase	1
RF02759	LasI 5' UTR ROSE like thermometer;Cis-reg; thermoregulator;	26	acyl-homoserine-lactone synthase	25
RF02771	CnfY 5' UTR thermometer;Cis-reg; thermoregulator;	6	DUF4765 domain-containing protein	6
RF02772	AilA 5' UTR thermometer;Cis-reg; thermoregulator;	126	attachment invasion locus protein Ail	54
RF02772	AilA 5' UTR thermometer;Cis-reg; thermoregulator;	126	attachment invasion locus protein	30
RF02772	AilA 5' UTR thermometer;Cis-reg; thermoregulator;	126	attachment protein	42
RF02773	TrxA 5' UTR thermometer;Cis-reg; thermoregulator;	1500	thioredoxin	6
RF02773	TrxA 5' UTR thermometer;Cis-reg; thermoregulator;	1500	thioredoxin TrxA	411
RF02773	TrxA 5' UTR thermometer;Cis-reg; thermoregulator;	1500	thiol reductase thioredoxin	1083
RF02774	KatA 5' UTR thermometer;Cis-reg; thermoregulator;	39	catalase	39
RF02775	SodB 5' UTR thermometer;Cis-reg; thermoregulator;	360	superoxide dismutase [Fe]	342
RF02775	SodB 5' UTR thermometer;Cis-reg; thermoregulator;	360	superoxide dismutase	18
RF02776	SodC 5' UTR thermometer;Cis-reg; thermoregulator;	16	superoxide dismutase	16
RF02778	FdoG-1 5' UTR thermometer;Cis-reg; thermoregulator;	7	EscS/YscS/HrcS family type III secretion system export apparatus protein	3
RF02778	FdoG-1 5' UTR thermometer;Cis-reg; thermoregulator;	7	Tir chaperone family protein	4
RF02887	Salmonella mgtC leader RNA;Cis-reg; leader;	3443	MgtC family protein	798
RF02887	Salmonella mgtC leader RNA;Cis-reg; leader;	3443	protein MgtC	2296
RF02887	Salmonella mgtC leader RNA;Cis-reg; leader;	3443	magnesium transporter MgtC	126
RF02887	Salmonella mgtC leader RNA;Cis-reg; leader;	3443	magnesium transport protein MgtC	89
RF02887	Salmonella mgtC leader RNA;Cis-reg; leader;	3443	magnesium transporter	48
RF02887	Salmonella mgtC leader RNA;Cis-reg; leader;	3443	magnesium-translocating P-type ATPase	82
RF02887	Salmonella mgtC leader RNA;Cis-reg; leader;	3443	magnesium-transporting ATPase	4
1 Represent the RNA identification number according to Rfam database
2 Description of the RNA according to Rfam database
3 The total number of RNA instances with that specific Rfam ID observed upstream of any virulence factor as annotated in VFDB/PATRIC/Victors (or close homolog)
4 The description of gene product according to NCBI
5 Indicates total number of instances where the specific gene (or gene product) is associated with the indicated RNA
